# High-throughput discovery of regulatory effector domains in human RNA-binding proteins

**DOI:** 10.1101/2024.07.19.604317

**Authors:** Abby R. Thurm, Yaara Finkel, Cecelia Andrews, Xiangmeng S. Cai, Colette Benko, Lacramioara Bintu

## Abstract

RNA regulation plays an integral role in tuning gene expression and is controlled by thousands of RNA-binding proteins (RBPs). We develop and use a high-throughput recruitment assay (HT-RNA-Recruit) to identify regulatory domains within human RBPs by recruiting over 30,000 protein tiles from 367 RBPs to a reporter mRNA. We discover over 100 unique RNA-regulatory effectors in 86 distinct RBPs, presenting evidence that RBPs contain functionally separable domains that dictate their post-transcriptional control of gene expression, and identify some with unique activity at 5’ or 3’UTRs. We identify some domains that downregulate gene expression both when recruited to DNA and RNA, and dissect their mechanisms of regulation. Finally, we build a synthetic RNA regulator that can stably maintain gene expression at desired levels that are predictable by a mathematical model. This work serves as a resource for human RNA-regulatory effectors and expands the synthetic repertoire of RNA-based genetic control tools.

**Highlights:**

- HT-RNA-Recruit identifies hundreds of RNA-regulatory effectors in human proteins.
- Recruitment to 5’ and 3’ UTRs identifies regulatory domains unique to each position.
- Some protein domains have both transcriptional and post-transcriptional regulatory activity.
- We develop a synthetic RNA regulator and a mathematical model to describe its behavior.
