## Supplemental Data 2 for "High-throughput discovery of regulatory effector domains in human RNA-binding proteins"

### Sheet: 3' Reg Domains
Protein	Uniprot ID	domain type	start	end	sequence	minimized sequence	max avg score	max tile start	max tile end	max tile sequence	domain length	protein length	Pfam Domain Overlap	Pfam Domain Type	Previously Annotated?	Domain Structure	Similar to Structure in Full Protein?
ADAD2	Q8NCV1	3'	471	580	PVAPSEPTPDTCRGLSLNWSLGDPGIEVVDVATGRVKANAALGPPSRLCKASFLRAFHQAARAVGKPYLLALKTYEAAKAGPYQEARRQLSLLLDQQGLGAWPSKPLVGK	VATGRVKANAALGPPSRLCKASFLRAFHQAARAVGKPYLLALKTYEAAKA	1.35005	471	550	PVAPSEPTPDTCRGLSLNWSLGDPGIEVVDVATGRVKANAALGPPSRLCKASFLRAFHQAARAVGKPYLLALKTYEAAKA	110	583	ADAD2_Pfam_001	A_deamin		Multiple helices, one sheet	Yes
ADAR	P55265	3'	1101	1226	VNHPKVGRVSIYDSKRQSGKTKETSVNWCLADGYDLEILDGTRGTVDGPRNELSRVSKKNIFLLFKKLCSFRYRRDLLRLSYGEAKKAARDYETAKNYFKKGLKDMGYGNWISKPQEEKNEEKNFYLCPV		2.23051	1121	1200	TKETSVNWCLADGYDLEILDGTRGTVDGPRNELSRVSKKNIFLLFKKLCSFRYRRDLLRLSYGEAKKAARDYETAKNYFK	130	1226	ADAR_Pfam_001	A_deamin		Multiple helices	Yes
ADARB2	Q9NS39	3'	641	739	WVVGSADLEIINATTGRRSCGGPSRLCKHVLSARWARLYGRLSTRTPSPGDTPSMYCEAKLGAHTYQSVKQQLFKAFQKAGLGTWVRKPPPEQQQFLLTL		1.9179	651	730	INATTGRRSCGGPSRLCKHVLSARWARLYGRLSTRTPSPGDTPSMYCEAKLGAHTYQSVKQQLFKAFQKAGLGTWVRKPP	100	739	ADARB2_Pfam_001	A_deamin		Helix-Loop-Helix	Yes
ANKRD17	O75179	3'	291	380	ANVEDRGIKGDITPLMAAANGGHVKIVKLLLAHKADVNAQSSTGNTALTYACAGGYVDVVKVLLESGASIEDHNENGHTPLMEAGSAGHV	DITPLMAAANGGHVKIVKLLLAHKADVNAQSSTGNTALTYACAGGYVDVVKVLLESGASIEDHNENGHTP	1.35314	291	370	ANVEDRGIKGDITPLMAAANGGHVKIVKLLLAHKADVNAQSSTGNTALTYACAGGYVDVVKVLLESGASIEDHNENGHTP	90	2603				Disorder, one helix	Yes
ANKRD17	O75179	3'	2401	2500	SPAPSSVPLGSEKPSNVSQDRKVPVPIGTERSARIRQTGTSAPSVIGSNLSTSVGHSGIWSFEGIGGNQDKVDWCNPGMGNPMIHRPMSDPGVFSQHQAM	RKVPVPIGTERSARIRQTGTSAPSVIGSNLSTSVGHSGIWSFEGIGGNQDKVDWCNPGMG	2.69061	2421	2500	RKVPVPIGTERSARIRQTGTSAPSVIGSNLSTSVGHSGIWSFEGIGGNQDKVDWCNPGMGNPMIHRPMSDPGVFSQHQAM	100	2603				Multiple helices	Yes
ARHGEF1	Q92888	3'	831	912	VLSLKQLLFPAEEDNGAGPPRDGDGVPGGGPLSPARTQEIQENLLSLEETMKQLEELEEEFCRLRPLLSQLGGNSVPQPGGNSVPQPGCT		1.33075	833	912	SLKQLLFPAEEDNGAGPPRDGDGVPGGGPLSPARTQEIQENLLSLEETMKQLEELEEEFCRLRPLLSQLGGNSVPQPGCT	90	912				Helix	Yes
C14orf93	Q9H972	3'	381	470	PFKGLKEKEEKKLRSRRYRLFANRSSIMRHFGPEDQRLWNDVTEELMSDEEDSLNEPGVWVARPPRFRAQRLTELCYHLDANSKHGTKAN	KKLRSRRYRLFANRSSIMRHFGPEDQRLWNDVTEELMSDEEDSLNEPGVWVARPPRFRAQRLTELCYHLD	1.49667	381	460	PFKGLKEKEEKKLRSRRYRLFANRSSIMRHFGPEDQRLWNDVTEELMSDEEDSLNEPGVWVARPPRFRAQRLTELCYHLD	90	538	C14orf93_Pfam_001	DUF4616		Multiple helices	Yes
CHD2	O14647	3'	271	410	LGKKGATGASTTVYAIEANGDPSGDFDTEKDEGEIQYLIKWKGWSYIHSTWESEESLQQQKVKGLKKLENFKKKEDEIKQWLGKVSPEDVEYFNCQQELASELNKQYQIVERVIAVKTSKSTLGQTDFPAHSRKPAPSNE	KVKGLKKLENFKKKEDEIKQ	2.60412	321	400	WESEESLQQQKVKGLKKLENFKKKEDEIKQWLGKVSPEDVEYFNCQQELASELNKQYQIVERVIAVKTSKSTLGQTDFPA	140	1828	CHD2_Pfam_003	Chromo		Long helices/zipper + disorder	Yes
CHERP	Q8IWX8	3'	621	740	GQPPHMRRQGPPHINHDDPSLVPNVPYFDLPAGLMAPLVKLEDHEYKPLDPKDIRLPPPMPPSERLLAAVEAFYSPPSHDRPRNSEGWEQNGLYEFFRAKMRARRRKGQEKRNSGPSRSR	LEDHEYKPLDPKDIRLPPPMPPSERLLAAVEAFYSPPSHD	2.40571	631	710	PPHINHDDPSLVPNVPYFDLPAGLMAPLVKLEDHEYKPLDPKDIRLPPPMPPSERLLAAVEAFYSPPSHDRPRNSEGWEQ	120	916				Disorder, some helices	Yes
CHTOP	Q9Y3Y2	3'	1	90	MAAQSAPKVVLKSTTKMSLNERFTNMLKNKQPTPVNIRASMQQQQQLASARNRRLAQQMENRPSVQAALKLKQSLKQRLGKSNIQARLGR		4.32919	1	80	MAAQSAPKVVLKSTTKMSLNERFTNMLKNKQPTPVNIRASMQQQQQLASARNRRLAQQMENRPSVQAALKLKQSLKQRLG	90	248				Helix-Loop-Helix	Yes
CNOT2	Q9NZN8	3'	311	430	STDGPKFPGDKSSTTQNNNQQKKGIQVLPDGRVTNIPQGMVTDQFGMIGLLTFIRAAETDPGMVHLALGSDLTTLGLNLNSPENLYPKFASPWASSPCRPQDIDFHVPSEYLTNIHIRDK	VTDQFGMIGLLTFIRAAETDPGMVHLALGSDLTTLGLNLN	2.83208	341	420	GRVTNIPQGMVTDQFGMIGLLTFIRAAETDPGMVHLALGSDLTTLGLNLNSPENLYPKFASPWASSPCRPQDIDFHVPSE	120	540	CNOT2_Pfam_001	NOT2_3_5		Mostly disorder, some hielix	Yes
CNOT4	O95628	3'	331	480	TESQSLFSDNFRHPNPIPSGLPPFPSSPQTSSDWPTAPEPQSLFTSETIPVSSSTDWQAAFGFGSSKQPEDDLGFDPFDVTRKALADLIEKELSVQDQPSLSPTSLQNSSSHTTTAKGPGNANSLNSTFSVLPQRFPQFQ	DDLGFDPFDV	3.93436	351	430	LPPFPSSPQTSSDWPTAPEPQSLFTSETIPVSSSTDWQAAFGFGSSKQPEDDLGFDPFDVTRKALADLIEKELSVQDQPS	140	575			X	Disorder, one helix	Yes	https://www.ncbi.nlm.nih.gov/pmc/articles/PMC125831/
CPEB2	Q7Z5Q1	3'	191	300	SWIEDNVFRTDNNSNTLLPLQVRSSLQLPAWGSDSLQDSWCTAAGTSRIDQDRSRMYDSLNMHSLENSLIDIMRAEHDPLKGRLSYPHPGTDNLLMLNGRSSLFPIDDGL	WGSDSLQDSWCTAAGTSRIDQDRSRMYDSLNMHSLENSLIDIMRAEHDPL	1.85115	191	270	SWIEDNVFRTDNNSNTLLPLQVRSSLQLPAWGSDSLQDSWCTAAGTSRIDQDRSRMYDSLNMHSLENSLIDIMRAEHDPL	110	589			X	Disorder, one helix	Yes	can't find reference - maybe not??
CSTF2	P33240	3'	121	210	PEDAPESISKAVASLPPEQMFELMKQMKLCVQNSPQEARNMLLQNPQLAYALLQAQVVMRIVDPEIALKILHRQTNIPTLIAGNPQPVHG	AVASLPPEQMFELMKQMKLCVQNSPQEARNMLLQNPQLAYALLQAQVVMRIVDPEIALKILHRQTNIPTL	2.31176	131	210	AVASLPPEQMFELMKQMKLCVQNSPQEARNMLLQNPQLAYALLQAQVVMRIVDPEIALKILHRQTNIPTLIAGNPQPVHG	90	577	CSTF2_Pfam_001	CSTF2_hinge		Multiple helices	Yes
CSTF2	P33240	3'	491	577	GAVVPQGSRQVPVMQGTGMQGASIQGGSQPGGFSPGQNQVTPQDHEKAALIMQVLQLTADQIAMLPPEQRQSILILKEQIEQIQKSTGAP		3.29208	498	577	SRQVPVMQGTGMQGASIQGGSQPGGFSPGQNQVTPQDHEKAALIMQVLQLTADQIAMLPPEQRQSILILKEQIQKSTGAP	90	577	CSTF2_Pfam_003	CSTF_C		Disorder, some helices	Yes
DDX3Y	O15523	3'	581	660	GSRGRSKSNRFSGGFGARDYRQSSGSSSSGFGASRGSSSRSGGGGYGNSRGFGGGGYGGFYNSDGYGGNYNSQGVDWWGN		1.28335	581	660	GSRGRSKSNRFSGGFGARDYRQSSGSSSSGFGASRGSSSRSGGGGYGNSRGFGGGGYGGFYNSDGYGGNYNSQGVDWWGN	80	660				Disorder	Yes
DDX42	Q86XP3	3'	859	938	HGENRHGGSAGRHGENRGANDGRNGESRKEAFNRESKMEPKMEPKVDSSKMDKVDSKTDKTADGFAVPEPPKRKKSRWDS		1.8924	859	938	HGENRHGGSAGRHGENRGANDGRNGESRKEAFNRESKMEPKMEPKVDSSKMDKVDSKTDKTADGFAVPEPPKRKKSRWDS	80	938				Disorder	No - PDB has structure, sheet+helices, alphafold disordered
DNAJC21	Q5F1R6	3'	1	80	MKCHYEALGVRRDASEEELKKAYRKLALKWHPDKNLDNAAEAAEQFKLIQAAYDVLSDPQERAWYDNHREALLKGGFDGE		1.67025	1	80	MKCHYEALGVRRDASEEELKKAYRKLALKWHPDKNLDNAAEAAEQFKLIQAAYDVLSDPQERAWYDNHREALLKGGFDGE	80		DNAJC21_Pfam_001	DnaJ		Multiple helices	Yes
DZIP3	Q86Y13	3'	221	330	PTEDEDLPTTFKDLLNNFIKTTESNIMKQTICSYLDCERSCEADILKNTSYKGFFQLMCSKSCCVYFHKICWKKFKNLKYPGENDQSFSGKKCLKEGCTGDMVRMLQCDV	ICSYLDCERSCEADILKNTSYKGFFQLMCSKSCCVYFHKICWKKFKNLKY	1.58146	241	320	TTESNIMKQTICSYLDCERSCEADILKNTSYKGFFQLMCSKSCCVYFHKICWKKFKNLKYPGENDQSFSGKKCLKEGCTG	110	1208	DZIP3_Pfam_002	DUF5861		B-sheet+helix	Yes
DZIP3	Q86Y13	3'	1121	1200	WRPLTSQGPATWEGASNPDEEEEEEEPCVICHENLSPENLSVLPCAHKFHAQCIRPWLMQQGTCPTCRLHVLLPEEFPGH		2.8048	1121	1200	WRPLTSQGPATWEGASNPDEEEEEEEPCVICHENLSPENLSVLPCAHKFHAQCIRPWLMQQGTCPTCRLHVLLPEEFPGH	80	1208	DZIP3_Pfam_006;DZIP3_Pfam_004;DZIP3_Pfam_005;DZIP3_Pfam_003	zf-RING_2;zf-C3HC4;zf-C3HC4_2;zf-rbx1		Disorder, slight sheet
EIF2AK2	P19525	3'	171	300	SVKSDYLSSGSFATTCESQSNSLVTSTLASESSSEGDFSADTSEINSNSDSLNSSSLLMNGLRNNQRKAKRSLAPRFDLPDMKETKYTVDKRFGMDFKEIELIGSGGFGQVFKAKHRIDGKTYVIKRVKY	SLNSSSLLMNGLRNNQRKAKRSLAPRFDLP	2.75335	211	290	DTSEINSNSDSLNSSSLLMNGLRNNQRKAKRSLAPRFDLPDMKETKYTVDKRFGMDFKEIELIGSGGFGQVFKAKHRIDG	130	551	EIF2AK2_Pfam_001	Pkinase		Disorder+slight fold	Yes
EIF3C	Q99613	3'	1	80	MSRFFTTGSDSESESSLSGEELVTKPVGGNYGKQPLLLSEDEEDTKRVVRSAKDKRFEELTNLIRTIRNAMKIRDVTKCL		1.35563	1	80	MSRFFTTGSDSESESSLSGEELVTKPVGGNYGKQPLLLSEDEEDTKRVVRSAKDKRFEELTNLIRTIRNAMKIRDVTKCL	80	913	EIF3C_Pfam_001	eIF-3c_N		Disorder+helix	Yes
EIF4G1	Q04637	3'	271	370	VLEPGSEPNLAVLSIPGDTMTTIQMSVEESTPISRETGEPYRLSPEPTPLAEPILEVEVTLSKPVPESEFSSSPLQAPTPLASHTVEIHEPNGMVPSEDL	TTIQMSVEESTPISRETGEPYRLSPEPTPLAEPILEVEVTLSKPVPESEFSSSPLQAPTP	1.73209	271	350	VLEPGSEPNLAVLSIPGDTMTTIQMSVEESTPISRETGEPYRLSPEPTPLAEPILEVEVTLSKPVPESEFSSSPLQAPTP	100	1599				Disorder	Yes
FANCM	Q8IYD8	3'	1191	1280	QDQITRDANSFKSRDQRGVQEEKVKNHEDIFDCSRDLFSVTFDLGFCSPDSDDEILEHTSDSNRPLDDLYGRYLEIKEISDANYVSNQAL	FKSRDQRGVQEEKVKNHEDIFDCSRDLFSVTFDLGFCSPDSDDEILEHTSDSNRPLDDLYGRYLEIKEIS	1.45498	1191	1270	QDQITRDANSFKSRDQRGVQEEKVKNHEDIFDCSRDLFSVTFDLGFCSPDSDDEILEHTSDSNRPLDDLYGRYLEIKEIS	90	2048				Disorder	Yes
FASTKD3	Q14CZ7	3'	1	80	MALITLRKNLYRLSDFQMHRALAALKNKPLNHVHKVVKERLCPWLCSRQPEPFGVKFHHAHCKKFHSKNGNDLHPLGGPV		1.20427	1	80	MALITLRKNLYRLSDFQMHRALAALKNKPLNHVHKVVKERLCPWLCSRQPEPFGVKFHHAHCKKFHSKNGNDLHPLGGPV	80	662				Disorder	Yes
FIP1L1	Q6UN15	3'	121	240	NIKTGGRVYGTTGTKVKGVDLDAPGSINGVPLLEVDLDSFEDKPWRKPGADLSDYFNYGFNEDTWKAYCEKQKRIRMGLEVIPVTSTTNKITAEDCTMEVTPGAEIQDGRFNLFKVQQGR	EDKPWRKPGADLSDYFNYGFNEDTWKAYCEKQKRIRMGLE	2.38886	131	210	TTGTKVKGVDLDAPGSINGVPLLEVDLDSFEDKPWRKPGADLSDYFNYGFNEDTWKAYCEKQKRIRMGLEVIPVTSTTNK	120	594	FIP1L1_Pfam_001	Fip1		Disorder, some helices	Yes
HDLBP	Q00341	3'	311	430	IGPKGNSLQEILERTGVSVEIPPSDSISETVILRGEPEKLGQALTEVYAKANSFTVSSVAAPSWLHRFIIGKKGQNLAKITQQMPKVHIEFTEGEDKITLEGPTEDVNVAQEQIEGMVKD	GQALTEVYAKANSFTVSSVAAPSWLHRFIIGKKGQNLAKI	1.83343	321	400	ILERTGVSVEIPPSDSISETVILRGEPEKLGQALTEVYAKANSFTVSSVAAPSWLHRFIIGKKGQNLAKITQQMPKVHIE	120	1268				Multiple helices	Yes
HLTF	Q14527	3'	591	700	NSLKDLWSLLSFLKLKPFIDREWWHRTIQRPVTMGDEGGLRRLQSLIKNITLRRTKTSKIKGKPVLELPERKVFIQHITLSDEERKIYQSVKNEGRATIGRYFNEGTVLA	PVTMGDEGGLRRLQSLIKNITLRRTKTSKIKGKPVLELPERKVFIQHITL	2.1862	601	680	SFLKLKPFIDREWWHRTIQRPVTMGDEGGLRRLQSLIKNITLRRTKTSKIKGKPVLELPERKVFIQHITLSDEERKIYQS	110	1009	HLTF_Pfam_001	SNF2-rel_dom		Multiple helices	Yes
HLTF	Q14527	3'	731	830	PSGNDTPEELRKKLIRKMKLILSSGSDEECAICLDSLTVPVITHCAHVFCKPCICQVIQNEQPHAKCPLCRNDIHEDNLLECPPEELARDSEKKSDMEWT	ILSSGSDEECAICLDSLTVPVITHCAHVFCKPCICQVIQNEQPHAKCPLCRNDIHEDNLL	2.31326	751	830	ILSSGSDEECAICLDSLTVPVITHCAHVFCKPCICQVIQNEQPHAKCPLCRNDIHEDNLLECPPEELARDSEKKSDMEWT	100	1009	HLTF_Pfam_004;HLTF_Pfam_005;HLTF_Pfam_006	zf-C3HC4_3;zf-C3HC4_2;zf-RING_UBOX		Multiple helices	Yes
HNRNPUL1	Q9BUJ2	3'	431	540	AAGKTTWAIKHAASNPSKKYNILGTNAIMDKMRVMGLRRQRNYAGRWDVLIQQATQCLNRLIQIAARKKRNYILDQTNVYGSAQRRKMRPFEGFQRKAIVICPTDEDLKD	KMRVMGLRRQRNYAGRWDVLIQQATQCLNRLIQIAARKKRNYILDQTNVY	1.92538	451	530	NILGTNAIMDKMRVMGLRRQRNYAGRWDVLIQQATQCLNRLIQIAARKKRNYILDQTNVYGSAQRRKMRPFEGFQRKAIV	110	856	HNRNPUL1_Pfam_001	AAA_33		Multiple helices	Yes, more sheet-like in full protein
HSP90AB1	P08238	3'	371	470	PEYLNFIRGVVDSEDLPLNISREMLQQSKILKVIRKNIVKKCLELFSELAEDKENYKKFYEAFSKNLKLGIHEDSTNRRRLSELLRYHTSQSGDEMTSLS	SREMLQQSKILKVIRKNIVKKCLELFSELAEDKENYKKFYEAFSKNLKLGIHEDSTNRRR	1.58643	391	470	SREMLQQSKILKVIRKNIVKKCLELFSELAEDKENYKKFYEAFSKNLKLGIHEDSTNRRRLSELLRYHTSQSGDEMTSLS	100	724	HSP90AB1_Pfam_001	HSP90		Helix-Loop-Helix	Yes
HSPB1	P04792	3'	1	100	MTERRVPFSLLRGPSWDPFRDWYPHSRLFDQAFGLPRLPEEWSQWLGGSSWPGYVRPLPPAAIESPAVAAPAYSRALSRQLSSGVSEIRHTADRWRVSLD		1.77999	1	80	MTERRVPFSLLRGPSWDPFRDWYPHSRLFDQAFGLPRLPEEWSQWLGGSSWPGYVRPLPPAAIESPAVAAPAYSRALSRQ	100	205	HSPB1_Pfam_001	HSP20		Small helices + sheets, disorder	Yes
HUWE1	Q7Z6Z7	3'	2921	3020	ASSESSSTRDSAVAISGADSRGILEEPLPSTSSEEEDPLAGISLPEGVDPSFLAALPDDIRREVLQNQLGIRPPTRTAPSTNSSAPAVVGNPGVTEVSPE	RGILEEPLPSTSSEEEDPLAGISLPEGVDPSFLAALPDDIRREVLQNQLGIRPPTRTAPS	1.88459	2921	3000	ASSESSSTRDSAVAISGADSRGILEEPLPSTSSEEEDPLAGISLPEGVDPSFLAALPDDIRREVLQNQLGIRPPTRTAPS	100	4374				Disorder, some helices	No, quite helical
LSM1	O15116	3'	3	82	YMPGTASLIEDIDKKHLVLLRDGRTLIGFLRSIDQFANLVLHQTVERIHVGKKYGDIPRGIFVVRGENVVLLGEIDLEKE		2.15937	3	82	YMPGTASLIEDIDKKHLVLLRDGRTLIGFLRSIDQFANLVLHQTVERIHVGKKYGDIPRGIFVVRGENVVLLGEIDLEKE	80		LSM1_Pfam_001	LSM	X	B-barrel	Yes	https://pubmed.ncbi.nlm.nih.gov/10801455/
LSM11	P83369	3'	1	90	MEERERGARSAGAGSPARPPSPRLDVSSDSFDPLLALYAPRLPPIPYPNAPCFNNVAEYESFLRTGVRGGGRGRGRARGAAAGSGVPAAP		1.56748	11	90	AGAGSPARPPSPRLDVSSDSFDPLLALYAPRLPPIPYPNAPCFNNVAEYESFLRTGVRGGGRGRGRARGAAAGSGVPAAP	90	360			X	Disorder, some helices	Yes
LSM14A	Q8ND56	3'	4	83	GTPYIGSKISLISKAEIRYEGILYTIDTENSTVALAKVRSFGTEDRPTDRPIPPRDEVFEYIIFRGSDIKDLTVCEPPKP		2.60571	4	83	GTPYIGSKISLISKAEIRYEGILYTIDTENSTVALAKVRSFGTEDRPTDRPIPPRDEVFEYIIFRGSDIKDLTVCEPPKP	80		LSM14A_Pfam_001	LSM14	X	B-barrel	Yes
LSM4	Q9Y4Z0	3'	1	80	MLPLSLLKTAQNHPMLVELKNGETYNGHLVSCDNWMNINLREVICTSRDGDKFWRMPECYIRGSTIKYLRIPDEIIDMVK		3.1314	1	80	MLPLSLLKTAQNHPMLVELKNGETYNGHLVSCDNWMNINLREVICTSRDGDKFWRMPECYIRGSTIKYLRIPDEIIDMVK	80		LSM4_Pfam_001	LSM	X	B-barrel	Yes
MARK2	Q7KZI7	3'	571	710	SAHNISSSGGAPDRTNFPRGVSSRSTFHAGQLRQVRDQQNLPYGVTPASPSGHSQGRRGASGSIFSKFTSKFVRRNLSFRFARRNLNEPESKDRVETLRPHVVGSGGNDKEKEEFREAKPRSLRFTWSMKTTSSMEPNEM	SGSIFSKFTSKFVRRNLSFR	2.1362	631	710	SGSIFSKFTSKFVRRNLSFRFARRNLNEPESKDRVETLRPHVVGSGGNDKEKEEFREAKPRSLRFTWSMKTTSSMEPNEM	140	788				Disorder	Yes
MTPAP	Q9NVV4	3'	491	582	SQSQLQKFVDLARESAWILQQEDTDRPSISSNRPWGLVSLLLPSAPNRKSFTKKKSNKFAIETVKNLLESLKGNRTENFTKTSGKRTISTSGKRTISTQT		1.93842	501	580	LARESAWILQQEDTDRPSISSNRPWGLVSLLLPSAPNRKSFTKKKSNKFAIETVKNLLESLKGNRTENFTKTSGKRTIST	100	582				Helix-Loop-Helix	Yes
NANOS1	Q8WY41	3'	1	110	MEAFPWAPRSPRRGRAPPPMALVPSARYVSAPGPAHPQPFSSWNDYLGLATLITKAVDGEPRFGCARGGNGGGGSPPSSSSSSCCSPHTGAGPGALGPALGPPDYDEDDD		4.07631	11	90	PRRGRAPPPMALVPSARYVSAPGPAHPQPFSSWNDYLGLATLITKAVDGEPRFGCARGGNGGGGSPPSSSSSSCCSPHTG	110	292			X	Disorder, some helix	Yes	https://www.ncbi.nlm.nih.gov/pmc/articles/PMC3065925/
NOC3L	Q8WTT2	3'	381	470	CCEAVKKLFKQDKLGQASLGVIKVISGFVKGRNYEVRPEMLKTFLCLRIKEVEVKKDTEDINKPKKFMTFKEKRKSLSRMQRKWKKAEEK	QDKLGQASLGVIKVISGFVKGRNYEVRPEMLKTFLCLRIKEVEVKKDTEDINKPKKFMTFKEKRKSLSRM	1.56409	391	470	QDKLGQASLGVIKVISGFVKGRNYEVRPEMLKTFLCLRIKEVEVKKDTEDINKPKKFMTFKEKRKSLSRMQRKWKKAEEK	90	800				Multiple helices	Yes
NQO1	P15559	3'	195	274	HTPADARIQILEGWKKRLENIWDETPLYFAPSSLFDLNFQAGFLMKKEVQDEEKNKKFGLSVGHHLGKSIPTDNQIKARK		1.24178	195	274	HTPADARIQILEGWKKRLENIWDETPLYFAPSSLFDLNFQAGFLMKKEVQDEEKNKKFGLSVGHHLGKSIPTDNQIKARK	80	274	NQO1_Pfam_001	Flavodoxin_2		Disorder, some helices	Yes
NUSAP1	Q9BXS6	3'	21	110	AKSLGLRANLRATKLLKALKGYIKHEARKGNENQDESQTSASSCDETEIQISNQEEAERQPLGHVTKTRRRCKTVRVDPDSQQNHSEIKI	RATKLLKALKGYIKHEARKGNENQDESQTSASSCDETEIQISNQEEAERQPLGHVTKTRRRCKTVRVDPD	1.93656	31	110	RATKLLKALKGYIKHEARKGNENQDESQTSASSCDETEIQISNQEEAERQPLGHVTKTRRRCKTVRVDPDSQQNHSEIKI	90	441				Disorder, one long helix	Yes
OASL	Q15646	3'	151	240	VTIVPAYRALGPSLPNSQPPPEVYVSLIKACGGPGNFCPSFSELQRNFVKHRPTKLKSLLRLVKHWYQQYVKARSPRANLPPLYALELLT	GPSLPNSQPPPEVYVSLIKACGGPGNFCPSFSELQRNFVKHRPTKLKSLLRLVKHWYQQYVKARSPRANL	1.26702	151	230	VTIVPAYRALGPSLPNSQPPPEVYVSLIKACGGPGNFCPSFSELQRNFVKHRPTKLKSLLRLVKHWYQQYVKARSPRANL	90	514	OASL_Pfam_001	OAS1_C		Multiple helices	Yes
PDIA3	P30101	3'	231	350	KIKKFIQENIFGICPHMTEDNKDLIQGKDLLIAYYDVDYEKNAKGSNYWRNRVMMVAKKFLDAGHKLNFAVASRKTFSHELSDFGLESTAGEIPVVAIRTAKGEKFVMQEEFSRDGKALE	KNAKGSNYWRNRVMMVAKKFLDAGHKLNFAVASRKTFSHE	1.5561	231	310	KIKKFIQENIFGICPHMTEDNKDLIQGKDLLIAYYDVDYEKNAKGSNYWRNRVMMVAKKFLDAGHKLNFAVASRKTFSHE	120	505	PDIA3_Pfam_002	Thioredoxin_6		B-sheet+helix	Yes
PKN2	Q16513	3'	851	950	LVGESPFPGDDEEEVFDSIVNDEVRYPRFLSTEAISIMRRLLRRNPERRLGASEKDAEDVKKHPFFRLIDWSALMDKKVKPPFIPTIRGREDVSNFDDEF	NDEVRYPRFLSTEAISIMRRLLRRNPERRLGASEKDAEDVKKHPFFRLIDWSALMDKKVK	2.23402	861	940	DEEEVFDSIVNDEVRYPRFLSTEAISIMRRLLRRNPERRLGASEKDAEDVKKHPFFRLIDWSALMDKKVKPPFIPTIRGR	100	984	PKN2_Pfam_004;PKN2_Pfam_005;PKN2_Pfam_001	Pkinase_C;Kinase-like;Pkinase		Multiple helices	Yes
PLEC	Q15149	3'	161	260	RTLARPGPEPAPATDERDRVQKKTFTKWVNKHLIKAQRHISDLYEDLRDGHNLISLLEVLSGDSLPREKGRMRFHKLQNVQIALDYLRHRQVKLVNIRND	QKKTFTKWVNKHLIKAQRHISDLYEDLRDGHNLISLLEVLSGDSLPREKGRMRFHKLQNV	1.48454	181	260	QKKTFTKWVNKHLIKAQRHISDLYEDLRDGHNLISLLEVLSGDSLPREKGRMRFHKLQNVQIALDYLRHRQVKLVNIRND	100	4684				Multiple helices	Yes
PLEC	Q15149	3'	1321	1420	LLERWQAVLAQTDVRQRELEQLGRQLRYYRESADPLGAWLQDARRRQEQIQAMPLADSQAVREQLRQEQALLEEIERHGEKVEECQRFAKQYINAIKDYE	QLGRQLRYYRESADPLGAWLQDARRRQEQIQAMPLADSQAVREQLRQEQALLEEIERHGE	1.95805	1341	1420	QLGRQLRYYRESADPLGAWLQDARRRQEQIQAMPLADSQAVREQLRQEQALLEEIERHGEKVEECQRFAKQYINAIKDYE	100	4684				Long 2x helix- leucine zipper?	Yes
PLEC	Q15149	3'	1571	1660	QAKARQAEAAERSRLRIEEEIRVVRLQLEATERQRGGAEGELQALRARAEEAEAQKRQAQEEAERLRRQVQDESQRKRQAEVELASRVKA	ERSRLRIEEEIRVVRLQLEATERQRGGAEGELQALRARAEEAEAQKRQAQEEAERLRRQVQDESQRKRQA	1.43671	1581	1660	ERSRLRIEEEIRVVRLQLEATERQRGGAEGELQALRARAEEAEAQKRQAQEEAERLRRQVQDESQRKRQAEVELASRVKA	90	4684				Long helix	Yes
POLQ	O75417	3'	1801	1900	DTSFSLQLSQDGLQLTPASSSSESLSIIDVASDQNLFQTFIKEWRCKKRFSISLACEKIRSLTSSKTATIGSRFKQASSPQEIPIRDDGFPIKGCDDTLV	SSESLSIIDVASDQNLFQTFIKEWRCKKRFSISLACEKIRSLTSSKTATIGSRFKQASSP	1.59242	1801	1880	DTSFSLQLSQDGLQLTPASSSSESLSIIDVASDQNLFQTFIKEWRCKKRFSISLACEKIRSLTSSKTATIGSRFKQASSP	100	2590				Disorder, slight helix	Yes
POP1	Q99575	3'	631	750	WIPFIYRGVRVGGLKESAVHSQYKRSPNVPGDFPDCPAGMLFAEEQAKNLLEKYKRRPPAKRPNYVKLGTLAPFCCPWEQLTQDWESRVQAYEEPSVASSPNGKESDLRRSEVPCAPMPK	LFAEEQAKNLLEKYKRRPPAKRPNYVKLGTLAPFCCPWEQ	2.51892	631	710	WIPFIYRGVRVGGLKESAVHSQYKRSPNVPGDFPDCPAGMLFAEEQAKNLLEKYKRRPPAKRPNYVKLGTLAPFCCPWEQ	120	1024	POP1_Pfam_002	POPLD		Multiple helices	Yes
PRRC2C	Q9Y520	3'	1431	1530	QDKPPRFRRLREREAASKSNEVVAVPTNGTVNNVAQEPVNTLGDISGNKTPDLSNQNSSDQANEEWETASESSDFNERREAQTVVKVGEN	EVVAVPTNGTVNNVAQEPVNTLGDISGNKTPDLSNQNSSDQANEEWETASESSDFNERRE	2.11625	1451	1530	EVVAVPTNGTVNNVAQEPVNTLGDISGNKTPDLSNQNSSDQANEEWETASESSDFNERRERDEKKNADLNAQTVVKVGEN	90	2896				Disorder, two helices	none available
PTCD1	O75127	3'	181	280	GGCGRVGYLKKAFNLYNQMKKRDLEPSDATYTALFNVCAESPWKDSALQSALKLRQQLQAKNFELNLKTYHALLKMAAKCADLRMCLDVFKEIIHKGHVV	KRDLEPSDATYTALFNVCAESPWKDSALQSALKLRQQLQAKNFELNLKTYHALLKMAAKC	1.52983	201	280	KRDLEPSDATYTALFNVCAESPWKDSALQSALKLRQQLQAKNFELNLKTYHALLKMAAKCADLRMCLDVFKEIIHKGHVV	100	700	PTCD1_Pfam_003;PTCD1_Pfam_004;PTCD1_Pfam_001	PPR;PPR_2;PPR_long		Multiple helices	Yes
PTCD3	Q96EY7	3'	121	220	INSYPKYFQKDIAEPHIPCLMPEYFEPQIKDISEAALKERIELRKVKASVDMFDQLLQAGTTVSLETTNSLLDLLCYYGDQEPSTDYHFQQTGQSEALEE	MPEYFEPQIKDISEAALKERIELRKVKASVDMFDQLLQAGTTVSLETTNSLLDLLCYYGD	1.85724	121	200	INSYPKYFQKDIAEPHIPCLMPEYFEPQIKDISEAALKERIELRKVKASVDMFDQLLQAGTTVSLETTNSLLDLLCYYGD	100	689				Multiple helices	Yes
RBM11	P57052	3'	7	86	EADRTVFVGNLEARVREEILYELFLQAGPLTKVTICKDREGKPKSFGFVCFKHPESVSYAIALLNGIRLYGRPINVQYRF		1.26353	7	86	EADRTVFVGNLEARVREEILYELFLQAGPLTKVTICKDREGKPKSFGFVCFKHPESVSYAIALLNGIRLYGRPINVQYRF	80		RBM11_Pfam_001	RRM_1		B-sheet+helix	Yes
RBM7	Q9Y580	3'	7	86	EADRTLFVGNLETKVTEELLFELFHQAGPVIKVKIPKDKDGKPKQFAFVNFKHEVSVPYAMNLLNGIKLYGRPIKIQFRS		2.61585	7	86	EADRTLFVGNLETKVTEELLFELFHQAGPVIKVKIPKDKDGKPKQFAFVNFKHEVSVPYAMNLLNGIKLYGRPIKIQFRS	80		RBM7_Pfam_001;RBM7_Pfam_002	RRM_1;RRM_5		B-sheet+helix	Yes
RPL22	P35268	3'	31	128	DGIMDAANFEQFLQERIKVNGKAGNLGGGVVTIERSKSKITVTSEVPFSKRYLKYLTKKYLKKNNLRDWLRVVANSKESYELRYFQINQDQDEEEEEDED		1.38108	49	128	VNGKAGNLGGGVVTIERSKSKITVTSEVPFSKRYLKYLTKKYLKKNNLRDWLRVVANSKESYELRYFQINQDEEEEEDED	100	128	RPL22_Pfam_001	Ribosomal_L22e		B-sheet+helix	Yes
RPL35	P42766	3'	1	80	MAKIKARDLRGKKKEELLKQLDDLKVELSQLRVAKVTGGAASKLSKIRVVRKSIARVLTVINQTQKENLRKFYKGKKYKP		1.27059	1	80	MAKIKARDLRGKKKEELLKQLDDLKVELSQLRVAKVTGGAASKLSKIRVVRKSIARVLTVINQTQKENLRKFYKGKKYKP	80		RPL35_Pfam_001	Ribosomal_L29		Helix-Loop-Helix	Yes
RPS27A	P62979	3'	1	80	MQIFVKTLTGKTITLEVEPSDTIENVKAKIQDKEGIPPDQQRLIFAGKQLEDGRTLSDYNIQKESTLHLVLRLRGGAKKR		1.3356	1	80	MQIFVKTLTGKTITLEVEPSDTIENVKAKIQDKEGIPPDQQRLIFAGKQLEDGRTLSDYNIQKESTLHLVLRLRGGAKKR	80	156	RPS27A_Pfam_004;RPS27A_Pfam_001	Ubiquitin_2;ubiquitin		B-sheet+helix	Yes
RPS9	P46781	3'	11	100	KTYVTPRRPFEKSRLDQELKLIGEYGLRNKREVWRVKFTLAKIRKAARELLTLDEKDPRRLFEGNALLRRLVRIGVLDEGKMKLDYILGL	EKSRLDQELKLIGEYGLRNKREVWRVKFTLAKIRKAARELLTLDEKDPRRLFEGNALLRRLVRIGVLDEG	2.19064	11	90	KTYVTPRRPFEKSRLDQELKLIGEYGLRNKREVWRVKFTLAKIRKAARELLTLDEKDPRRLFEGNALLRRLVRIGVLDEG	90	194	RPS9_Pfam_002	Ribosomal_S4		Multiple helices	Yes
RTN4	Q9NQC3	3'	421	550	DKKCFADSLEQTNHEKDSESSNDDTSFPSTPEGIKDRSGAYITCAPFNPAATESIATNIFPLLGDPTSENKTDEKKIEEKKAQIVTEKNTSTKTSNPFLVAAQDSETDYVTTDNLTKVTEEVVANMPEGL	ATESIATNIFPLLGDPTSENKTDEKKIEEK	1.85693	451	530	PEGIKDRSGAYITCAPFNPAATESIATNIFPLLGDPTSENKTDEKKIEEKKAQIVTEKNTSTKTSNPFLVAAQDSETDYV	130	1192				Disorder, one helix	Yes
RY1 (SNR27)	Q8WVK2	3'	76	155	KETKETKSKERQITEEDLEGKTEEEIEMMKLMGFASFDSTKGKKVDGSVNAYAINVSQKRKYRQYMNRKGGFNRPLDFIA		1.57364	76	155	KETKETKSKERQITEEDLEGKTEEEIEMMKLMGFASFDSTKGKKVDGSVNAYAINVSQKRKYRQYMNRKGGFNRPLDFIA	80	155	RY1_Pfam_001	SNRNP27		Disorder	Yes
SAMD4A	Q9UPU9	3'	521	620	YLQLIDKCLIHEAFTETQKKRLLSWKQQVQKLFRSFPRKTLLDISGYRQQRNRGFGQSNSLPTAGSVGGGMGRRNPRQYQIPSRNVPSARLGLLGTSGFV	RLLSWKQQVQKLFRSFPRKTLLDISGYRQQRNRGFGQSNSLPTAGSVGGGMGRRNPRQYQ	1.67521	531	610	HEAFTETQKKRLLSWKQQVQKLFRSFPRKTLLDISGYRQQRNRGFGQSNSLPTAGSVGGGMGRRNPRQYQIPSRNVPSAR	100	718				Disorder, some helices	Yes
SAMD4A	Q9UPU9	3'	631	718	PTIMKQGRQNLWFANPGGSNSMPSRTHSSVQRTRSLPVHTSPQNMLMFQQPEFQLPVTEPDINNRLESLCLSMTEHALGDGDGVDRTSTI		1.83609	631	710	PTIMKQGRQNLWFANPGGSNSMPSRTHSSVQRTRSLPVHTSPQNMLMFQQPEFQLPVTEPDINNRLESLCLSMTEHALGD	90	718				Disorder, some helices	Yes
SEC23IP	Q9Y6Y8	3'	811	920	LPTCKGFFNIYHPLDPVAYRLEPMIVPDLDLKAVLIPHHKGRKRLHLELKESLSRMGSDLKQGFISSLKSAWQTLNEFARAHTSSTQLQEELEKVANQIKEEEEKQVVEA	LKAVLIPHHKGRKRLHLELKESLSRMGSDLKQGFISSLKSAWQTLNEFAR	1.59208	811	890	LPTCKGFFNIYHPLDPVAYRLEPMIVPDLDLKAVLIPHHKGRKRLHLELKESLSRMGSDLKQGFISSLKSAWQTLNEFAR	110	1000	SEC23IP_Pfam_001	DDHD		Multiple long helices	Yes
SEC63	Q9UGP8	3'	91	180	YKVSKTDREYQEYNPYEVLNLDPGATVAEIKKQYRLLSLKYHPDKGGDEVMFMRIAKAYAALTDEESRKNWEEFGNPDGPQATSFGIALP	QEYNPYEVLNLDPGATVAEIKKQYRLLSLKYHPDKGGDEVMFMRIAKAYAALTDEESRKNWEEFGNPDGP	1.57607	91	170	YKVSKTDREYQEYNPYEVLNLDPGATVAEIKKQYRLLSLKYHPDKGGDEVMFMRIAKAYAALTDEESRKNWEEFGNPDGP	90	760	SEC63_Pfam_002	DnaJ		Multiple helices	Yes
SETD1A	O15047	3'	431	610	EAPPPEPPEPGGGGGGGGPSPEREEVRTSPRPASPARSGSPAPETTNESVPFAQHSSLDSRIEMLLKEQRSKFSFLASDTEEEEENSSMVLGARDTGSEVPSGSGHGPCTPPPAPANFEDVAPTGSGEPGATRESPKANGQNQASPCSSGDDMEISDDDRGGSPPPAPTPPQQPPPPPPP	PAPETTNESVPFAQHSSLDSRIEMLLKEQRSKFSFLASDT	1.62396	461	540	RPASPARSGSPAPETTNESVPFAQHSSLDSRIEMLLKEQRSKFSFLASDTEEEEENSSMVLGARDTGSEVPSGSGHGPCT	180	1707				Disorder	Yes
SETD1A	O15047	3'	1091	1190	PVEVPVPERVAGSPVTPLPEQEASPARPAGPTEESPPSAPLRPPEPPAGPPAPAPRPDERPSSPIPLLPPPKKRRKTVSFSAIEVVPAPEPPPATPPQAK	QEASPARPAGPTEESPPSAPLRPPEPPAGPPAPAPRPDERPSSPIPLLPPPKKRRKTVSF	2.19875	1111	1190	QEASPARPAGPTEESPPSAPLRPPEPPAGPPAPAPRPDERPSSPIPLLPPPKKRRKTVSFSAIEVVPAPEPPPATPPQAK	100	1707				Disorder	Yes
SETD1A	O15047	3'	1231	1330	SRAGGRGRLTEEEEAEPGTEVDLAVLADLALTPARRGLPALPAVEDSEATETSDEAERPRPLLSHILLEHNYALAVKPTPPAPALRPPEPVPAPAALFSS	VDLAVLADLALTPARRGLPALPAVEDSEATETSDEAERPRPLLSHILLEHNYALAVKPTP	3.2507	1231	1310	SRAGGRGRLTEEEEAEPGTEVDLAVLADLALTPARRGLPALPAVEDSEATETSDEAERPRPLLSHILLEHNYALAVKPTP	100	1707				Disorder, some helices	Yes
SETD1A	O15047	3'	1371	1490	EEEEESSDSSSSSDGEGALRRRSLRSHARRRRPPPPPPPPPPRAYEPRSEFEQMTILYDIWNSGLDSEDMSYLRLTYERLLQQTSGADWLNDTHWVHHTITNLTTPKRKRRPQDGPREHQ	PPRAYEPRSEFEQMTILYDIWNSGLDSEDMSYLRLTYERL	2.23614	1381	1460	SSSDGEGALRRRSLRSHARRRRPPPPPPPPPPRAYEPRSEFEQMTILYDIWNSGLDSEDMSYLRLTYERLLQQTSGADWL	120	1707	SETD1A_Pfam_001	N-SET		Disorder, some helices	Yes
SETD1A	O15047	3'	1	80	MDQEGGGDGQKAPSFQWRNYKLIVDPALDPALRRPSQKVYRYDGVHFSVNDSKYIPVEDLQDPRCHVRSKNRDFSLPVPK		2.352	1	80	MDQEGGGDGQKAPSFQWRNYKLIVDPALDPALRRPSQKVYRYDGVHFSVNDSKYIPVEDLQDPRCHVRSKNRDFSLPVPK	80	1707				Disorder, one sheet	Yes
SETD1B	Q9UPS6	3'	441	570	EPLAKEKPGTPPGPPPPDTNSMELGGRPTFGWSPEPCDSPGTPTLESSPAGPEKPHDSLDSRIEMLLKEQRTKLLFLREPDSDTELQMEGSPISSSSSQLSPLAPFGTNSQPGFRGPTPPSSRPSSTGLE	GPEKPHDSLDSRIEMLLKEQRTKLLFLREP	2.0712	441	520	EPLAKEKPGTPPGPPPPDTNSMELGGRPTFGWSPEPCDSPGTPTLESSPAGPEKPHDSLDSRIEMLLKEQRTKLLFLREP	130	1966				Disorder	Yes
SETD1B	Q9UPS6	3'	591	760	GPRPPPEPGPPDPAGLLSQTAEVALDLVGDRTPTSEKMDEGQQSSGEDMEISDDEMPSAPITSADCPKPMVVTPGAAAVAAPSVLAPTLPLPPPPGFPPLPPPPPPPPPQPGFPMPPPLPPPPPPPPPAHPAVTVPPPPLPAPPGVPPPPGLFPVMQVDM	VVTPGAAAVAAPSVLAPTLPLPPPPGFPPL	1.57648	621	700	RTPTSEKMDEGQQSSGEDMEISDDEMPSAPITSADCPKPMVVTPGAAAVAAPSVLAPTLPLPPPPGFPPLPPPPPPPPPQ	160	1966				Disorder	Yes
SETD1B	Q9UPS6	3'	1	80	MENSHPPHHHHQQPPPQPGPSGERRNHHWRSYKLMIDPALKKGHHKLYRYDGQHFSLAMSSNRPVEIVEDPRVVGIWTKN		1.37243	1	80	MENSHPPHHHHQQPPPQPGPSGERRNHHWRSYKLMIDPALKKGHHKLYRYDGQHFSLAMSSNRPVEIVEDPRVVGIWTKN	80	1966				Disorder	Yes
SNRPB	P14678	3'	5	84	KSSKMLQHIDYRMRCILQDGRIFIGTFKAFDKHMNLILCDCDEFRKIKPKNSKQAEREEKRVLGLVLLRGENLVSMTVEG		3.34316	5	84	KSSKMLQHIDYRMRCILQDGRIFIGTFKAFDKHMNLILCDCDEFRKIKPKNSKQAEREEKRVLGLVLLRGENLVSMTVEG	80		SNRPB_Pfam_001	LSM	X	B-sheet+helix	Yes	https://pubmed.ncbi.nlm.nih.gov/10801455/
SNRPD1	P62314	3'	1	80	MKLVRFLMKLSHETVTIELKNGTQVHGTITGVDVSMNTHLKAVKMTLKNREPVQLETLSIRGNNIRYFILPDSLPLDTLL		3.08687	1	80	MKLVRFLMKLSHETVTIELKNGTQVHGTITGVDVSMNTHLKAVKMTLKNREPVQLETLSIRGNNIRYFILPDSLPLDTLL	80		SNRPD1_Pfam_001	LSM	X	B-sheet+helix	Yes
SNRPN	P63162	3'	5	84	KSSKMLQHIDYRMRCILQDGRIFIGTFKAFDKHMNLILCDCDEFRKIKPKNAKQPEREEKRVLGLVLLRGENLVSMTVEG		2.96562	5	84	KSSKMLQHIDYRMRCILQDGRIFIGTFKAFDKHMNLILCDCDEFRKIKPKNAKQPEREEKRVLGLVLLRGENLVSMTVEG	80		SNRPN_Pfam_001	LSM	X	B-sheet+helix	Yes
SRP54	P61011	3'	421	504	LTQYTKFAQMVKKMGGIKGLFKGGDMSKNVSQSQMAKLNQQMAKMMDPRVLHHMGGMAGLQSMMRQFQQGAAGNMKGMMGMKGMMGFNNM		1.34889	421	500	LTQYTKFAQMVKKMGGIKGLFKGGDMSKNVSQSQMAKLNQQMAKMMDPRVLHHMGGMAGLQSMMRQFQQGAAGNMKGMMG	90	504	SRP54_Pfam_002	SRP_SPB		Multiple helices	Yes
SRP68	Q9UHB9	3'	211	310	FNKCKTIYEKLASAFTEEQAVLYNQRVEEISPNIRYCAYNIGDQSAINELMQMRLRSGGTEGLLAEKLEALITQTRAKQAATMSEVEWRGRTVPVKIDKV	VLYNQRVEEISPNIRYCAYNIGDQSAINELMQMRLRSGGTEGLLAEKLEALITQTRAKQA	2.22852	221	300	LASAFTEEQAVLYNQRVEEISPNIRYCAYNIGDQSAINELMQMRLRSGGTEGLLAEKLEALITQTRAKQAATMSEVEWRG	100	627	SRP68_Pfam_001	SRP68		Multiple helices	Yes
SYNE1	Q8NF91	3'	841	930	LEREAQSSALFKQKHQELLACQENCKKTLTLIEKGSQSVQKFVTLSNVLKHFDQTRLQRQIADIHVAFQSMVKKTGDWKKHVETNSRLMK	FKQKHQELLACQENCKKTLTLIEKGSQSVQKFVTLSNVLKHFDQTRLQRQIADIHVAFQSMVKKTGDWKK	1.33136	851	930	FKQKHQELLACQENCKKTLTLIEKGSQSVQKFVTLSNVLKHFDQTRLQRQIADIHVAFQSMVKKTGDWKKHVETNSRLMK	90	8797				Multiple long helices	Yes
SYNE1	Q8NF91	3'	7651	7760	QEKWKSASMRLEEQKKKLAFLLKDWEKCEKGIADSLEKLRTFKKKLSQSLPDHHEELHAEQMRCKELENAVGSWTDDLTQLSLLKDTLSAYISADDISILNERVELLQRQ	GIADSLEKLRTFKKKLSQSLPDHHEELHAEQMRCKELENAVGSWTDDLTQ	2.67811	7671	7750	LLKDWEKCEKGIADSLEKLRTFKKKLSQSLPDHHEELHAEQMRCKELENAVGSWTDDLTQLSLLKDTLSAYISADDISIL	110	8797				Helix-Loop-Helix	Yes
TDRD5	Q8NAT2	3'	361	450	QDLLVFDADKKPLPPVQSDKKIEAKACVSSPPRNSLSTAAVKETVWNCPSKKQKEPQQKICKKPNLVVKPLQLQVETNKSELNLAMANHD	KPLPPVQSDKKIEAKACVSSPPRNSLSTAAVKETVWNCPSKKQKEPQQKICKKPNLVVKPLQLQVETNKS	1.64741	371	450	KPLPPVQSDKKIEAKACVSSPPRNSLSTAAVKETVWNCPSKKQKEPQQKICKKPNLVVKPLQLQVETNKSELNLAMANHD	90	981	TDRD5_Pfam_001	OST-HTH		Disorder	Yes
TDRD6	O60522	3'	451	550	ATEEEEPETSQSQSPAEEVDEEISLPALRSIRLKMNAFYDAQVEFVKNPSEFWIRLRKHNVTFSKLMRRMCGFYSSASKLDGVVLKPEPDDLCCVKWKEN	EEISLPALRSIRLKMNAFYDAQVEFVKNPSEFWIRLRKHNVTFSKLMRRMCGFYSSASKL	1.32585	451	530	ATEEEEPETSQSQSPAEEVDEEISLPALRSIRLKMNAFYDAQVEFVKNPSEFWIRLRKHNVTFSKLMRRMCGFYSSASKL	100	2096				Disorder, one helix	Yes
TEP1	Q99973	3'	371	510	QFDEYQLAKYNPRKHRAKRHPRRPPRSPGMEPPFSHRCFPRYIGFLREEQRKFEKAGDTVSEKKNPPRFTLKKLVQRLHIHKPAQHVQALLGYRYPSNLQLFSRSRLPGPWDSSRAGKRMKLSRPETWERELSLRGNKAS	SEKKNPPRFTLKKLVQRLHI	2.50577	411	490	RYIGFLREEQRKFEKAGDTVSEKKNPPRFTLKKLVQRLHIHKPAQHVQALLGYRYPSNLQLFSRSRLPGPWDSSRAGKRM	140	2627	TEP1_Pfam_001	TROVE		Multiple helices, some disorder	Yes
TNRC6B	Q9UPQ9	3'	1561	1650	KFPDYKSTWSPDPIGHNPTHLSNKMWKNHISSRNTTPLPRPPPGLTNPKPSSPWSSTAPRSVRGWGTQDSRLASASTWSDGGSVRPSYWL	PDPIGHNPTHLSNKMWKNHISSRNTTPLPRPPPGLTNPKPSSPWSSTAPRSVRGWGTQDSRLASASTWSD	1.66194	1571	1650	PDPIGHNPTHLSNKMWKNHISSRNTTPLPRPPPGLTNPKPSSPWSSTAPRSVRGWGTQDSRLASASTWSDGGSVRPSYWL	90	1833	TNRC6B_Pfam_001	TNRC6-PABC_bdg	X	Disorder	Yes	https://europepmc.org/article/MED/20098421
TNRC6C	Q9HCJ0	3'	1441	1540	IKSTWSSGPTSHTQASLSHELWKVPRNSTAPTRPPPGLTNPKPSSTWGASPLGWTSSYSSGSAWSTDTSGRTSSWLVLRNLTPQIDGSTLRTLCLQHGPL	LWKVPRNSTAPTRPPPGLTNPKPSSTWGASPLGWTSSYSSGSAWSTDTSGRTSSWLVLRN	1.57957	1451	1530	SHTQASLSHELWKVPRNSTAPTRPPPGLTNPKPSSTWGASPLGWTSSYSSGSAWSTDTSGRTSSWLVLRNLTPQIDGSTL	100	1690	TNRC6C_Pfam_001	TNRC6-PABC_bdg	X	Disorder, one helix	Yes	https://europepmc.org/article/MED/20098421
TRIM25	Q14258	3'	1	80	MAELCPLAEELSCSICLEPFKEPVTTPCGHNFCGSCLNETWAVQGSPYLCPQCRAVYQARPQLHKNTVLCNVVEQFLQAD		2.46251	1	80	MAELCPLAEELSCSICLEPFKEPVTTPCGHNFCGSCLNETWAVQGSPYLCPQCRAVYQARPQLHKNTVLCNVVEQFLQAD	80		TRIM25_Pfam_009;TRIM25_Pfam_006;TRIM25_Pfam_003;TRIM25_Pfam_007	zf-RING_2;zf-C3HC4_3;zf-C3HC4_2;zf-C3HC4_4		B-sheet+helices	Just helices
TRIM39	Q9HCM9	3'	1	100	MAETSLLEAGASAASTAAALENLQVEASCSVCLEYLKEPVIIECGHNFCKACITRWWEDLERDFPCPVCRKTSRYRSLRPNRQLGSMVEIAKQLQAVKRK		2.47023	11	90	ASAASTAAALENLQVEASCSVCLEYLKEPVIIECGHNFCKACITRWWEDLERDFPCPVCRKTSRYRSLRPNRQLGSMVEI	100	518	TRIM39_Pfam_003;TRIM39_Pfam_008;TRIM39_Pfam_007;TRIM39_Pfam_006	zf-RING_2;zf-C3HC4_3;zf-C3HC4_2;zf-C3HC4_4		Helix-Loop-Helix	Yes
TRMT10A	Q8TBZ6	3'	1	80	MSSEMLPAFIETSNVDKKQGINEDQEESQKPRLGEGCEPISKRQMKKLIKQKQWEEQRELRKQKRKEKRKRKKLERQCQM		1.36801	1	80	MSSEMLPAFIETSNVDKKQGINEDQEESQKPRLGEGCEPISKRQMKKLIKQKQWEEQRELRKQKRKEKRKRKKLERQCQM	80	339				Disorder, one helix	Yes
TRMT1L	Q7Z2T5	3'	611	720	KSNEMITNLGKKQKTDVSTEHPPFYYNIHRHSIKGMNMPKLKKFLCYLSQAGFRVSRTHFDPMGVRTDAPLMQFKSILLKYSTPTYTGGQSESHVQSASEDTVTERVEMS	HSIKGMNMPKLKKFLCYLSQAGFRVSRTHFDPMGVRTDAPLMQFKSILLK	1.50832	641	720	HSIKGMNMPKLKKFLCYLSQAGFRVSRTHFDPMGVRTDAPLMQFKSILLKYSTPTYTGGQSESHVQSASEDTVTERVEMS	110	733	TRMT1L_Pfam_001	TRM		Disorder	Yes
TRMT2A	Q8IZ69	3'	491	580	DLVPTLVSRLASQHLVAILDPPRAGLHSKVILAIRRAKNLRRLLYVSCNPRAAMGNFVDLCRAPSNRVKGIPFRPVKAVAVDLFPQTPHC	ASQHLVAILDPPRAGLHSKVILAIRRAKNLRRLLYVSCNPRAAMGNFVDLCRAPSNRVKGIPFRPVKAVA	1.29991	501	580	ASQHLVAILDPPRAGLHSKVILAIRRAKNLRRLLYVSCNPRAAMGNFVDLCRAPSNRVKGIPFRPVKAVAVDLFPQTPHC	90	625	TRMT2A_Pfam_001;TRMT2A_Pfam_007;TRMT2A_Pfam_009;TRMT2A_Pfam_005;TRMT2A_Pfam_006;TRMT2A_Pfam_003;TRMT2A_Pfam_008;TRMT2A_Pfam_004;TRMT2A_Pfam_002	PCMT;Ubie_methyltran;MTS;Methyltransf_31;Cons_hypoth95;Methyltransf_25;Methyltransf_11;Methyltransf_4;tRNA_U5-meth_tr		B-sheet+helix	Yes
TRNAU1AP	Q9NX07	3'	208	287	GYDQNTGSYSYSYPQYGYTQSTMQTYEEVGDDALEDPMPQLDVTEANKEFMEQSEELYDALMDCHWQPLDTVSSEIPAMM		1.82023	208	287	GYDQNTGSYSYSYPQYGYTQSTMQTYEEVGDDALEDPMPQLDVTEANKEFMEQSEELYDALMDCHWQPLDTVSSEIPAMM	80	287	TRNAU1AP_Pfam_001	Trnau1ap		Disorder, one helix	Yes
TUT1	Q9H6E5	3'	521	610	PVAGGLPSNLWEGLRLGPLNLQDPFDLSHNVAANVTSRVAGRLQNCCRAAANYCRSLQYQRRSSRGRDWGLLPLLQPSSPSSLLSATPIP	WEGLRLGPLNLQDPFDLSHNVAANVTSRVAGRLQNCCRAAANYCRSLQYQRRSSRGRDWGLLPLLQPSSP	1.57903	521	600	PVAGGLPSNLWEGLRLGPLNLQDPFDLSHNVAANVTSRVAGRLQNCCRAAANYCRSLQYQRRSSRGRDWGLLPLLQPSSP	90	874	TUT1_Pfam_002	PAP_assoc		Helix, some disorder	No, more disordered
UPF2	Q9HAU5	3'	311	400	FCRHCGDDIAGLVPRKVKSAAEKFNLSFPPSEIISPEKQQPFQNLLKEYFTSLTKHLKRDHRELQNTERQNRRILHSKGELSEDRHKQYE	GLVPRKVKSAAEKFNLSFPPSEIISPEKQQPFQNLLKEYFTSLTKHLKRDHRELQNTERQNRRILHSKGE	1.81037	321	400	GLVPRKVKSAAEKFNLSFPPSEIISPEKQQPFQNLLKEYFTSLTKHLKRDHRELQNTERQNRRILHSKGELSEDRHKQYE	90	1272			X	Multiple helices	Yes	https://www.ncbi.nlm.nih.gov/pmc/articles/PMC3936715/
UPF3B	Q9BZI7	3'	391	483	EEMKKEKDTLRDKGKKAESTESIGSSEKTEKKEEVVKRDRIRNKDRPAMQLYQPGARSRNRLCPPDDSTKSGDSAAERKQISHRKEGGEE		1.94413	391	470	EEMKKEKDTLRDKGKKAESTESIGSSEKTEKKEEVVKRDRIRNKDRPAMQLYQPGARSRNRLCPPDDSTKSGDSAAERKQ	90	483				Disorder, one helix	Yes
WRN	Q14191	3'	121	210	PQGLKMLLENKAVKKAGVGIEGDQWKLLRDFDIKLKNFVELTDVANKKLKCTETWSLNSLVKHLLGKQLLKDKSIRCSNWSKFPLTEDQK	KAVKKAGVGIEGDQWKLLRDFDIKLKNFVELTDVANKKLKCTETWSLNSLVKHLLGKQLLKDKSIRCSNW	1.49741	131	210	KAVKKAGVGIEGDQWKLLRDFDIKLKNFVELTDVANKKLKCTETWSLNSLVKHLLGKQLLKDKSIRCSNWSKFPLTEDQK	90	1432	WRN_Pfam_001	DNA_pol_A_exo1		Multiple helices	Yes
ZC3H14	Q6PJT7	3'	1	80	MEIGTEISRKIRSAIKGKLQELGAYVDEELPDYIMVMVANKKSQDQMTEDLSLFLGNNTIRFTVWLHGVLDKLRSVTTEP		1.29471	1	80	MEIGTEISRKIRSAIKGKLQELGAYVDEELPDYIMVMVANKKSQDQMTEDLSLFLGNNTIRFTVWLHGVLDKLRSVTTEP	80	736				Multiple helices	Yes
ZFP36	P26651	3'	1	80	MDLTAIYESLLSLSPDVPVPSDHGGTESSPGWGSSGPWSLSPSDSSPSGVTSRLPGRSTSLVEGRSCGWVPPPPGFAPLA		2.06144	1	80	MDLTAIYESLLSLSPDVPVPSDHGGTESSPGWGSSGPWSLSPSDSSPSGVTSRLPGRSTSLVEGRSCGWVPPPPGFAPLA	80	326			X	Disorder	Yes	n-term: http://www.genesdev.org/cgi/pmidlookup?view=long&pmid=15687258
ZFP36	P26651	3'	247	326	PVCCPSCRRATPISVWGPLGGLVRTPSVQSLGSDPDEYASSGSSLGGSDSPVFEAGVFAPPQPVAAPRRLPIFNRISVSE		2.61376	247	326	PVCCPSCRRATPISVWGPLGGLVRTPSVQSLGSDPDEYASSGSSLGGSDSPVFEAGVFAPPQPVAAPRRLPIFNRISVSE	80	326			X	Disorder	No- PDB has structure in CNOT1 interaction, yes alphafold	c-term: https://www.ncbi.nlm.nih.gov/pmc/articles/PMC4811204/
ZFP36L1	Q07352	3'	259	338	ASLFAPSMGLPGGGSPTTFLFRPMSESPHMFDSPPSPQDSLSDQEGYLSSSSSSHSGSDSPTLDNSRRLPIFSRLSISDD		1.50544	259	338	ASLFAPSMGLPGGGSPTTFLFRPMSESPHMFDSPPSPQDSLSDQEGYLSSSSSSHSGSDSPTLDNSRRLPIFSRLSISDD	80	338			X	Disorder	Yes alphafold, same as above
ZFP36L2	P47974	3'	411	494	APPSATLPAGAAAPPSPPFSFQLPRRLSDSPVFDAPPSPPDSLSDRDSYLSGSLSSGSLSGSESPSLDPGRRLPIFSRLSIFSRLSISDD		2.67976	411	490	APPSATLPAGAAAPPSPPFSFQLPRRLSDSPVFDAPPSPPDSLSDRDSYLSGSLSSGSLSGSESPSLDPGRRLPIFSRLS	90	494			X	Disorder	Yes

### Sheet: 5' Reg Domains
	Protein	Uniprot ID	domain type	domain	start	end	sequence	minimized sequence	max avg score	protein length	max tile start	max tile end	max tile sequence	len
3	EIF2AK2	P19525	5'	1	171	300	SVKSDYLSSGSFATTCESQSNSLVTSTLASESSSEGDFSADTSEINSNSDSLNSSSLLMNGLRNNQRKAKRSLAPRFDLPDMKETKYTVDKRFGMDFKEIELIGSGGFGQVFKAKHRIDGKTYVIKRVKY	SLNSSSLLMNGLRNNQRKAKRSLAPRFDLP	2.753354955930812	551	211	290	DTSEINSNSDSLNSSSLLMNGLRNNQRKAKRSLAPRFDLPDMKETKYTVDKRFGMDFKEIELIGSGGFGQVFKAKHRIDG	130
4	ADAD2	Q8NCV1	5'	1	1	90	MASASQGADDDGSRRKPRLAASLQISPQPRPWRPLPAQAQSAWGPAPAPATYRAEGGWPQVSVLRDSGPGAGAGVGELGAARAWENLGEQ		2.0776612714081324	583	11	90	DGSRRKPRLAASLQISPQPRPWRPLPAQAQSAWGPAPAPATYRAEGGWPQVSVLRDSGPGAGAGVGELGAARAWENLGEQ	90
15	TRIM39	Q9HCM9	5'	1	1	100	MAETSLLEAGASAASTAAALENLQVEASCSVCLEYLKEPVIIECGHNFCKACITRWWEDLERDFPCPVCRKTSRYRSLRPNRQLGSMVEIAKQLQAVKRK		2.4702336679076016	518	11	90	ASAASTAAALENLQVEASCSVCLEYLKEPVIIECGHNFCKACITRWWEDLERDFPCPVCRKTSRYRSLRPNRQLGSMVEI	100
17	ARHGEF1	Q92888	5'	2	831	912	VLSLKQLLFPAEEDNGAGPPRDGDGVPGGGPLSPARTQEIQENLLSLEETMKQLEELEEEFCRLRPLLSQLGGNSVPQPGGNSVPQPGCT		1.330749242478894	912	833	912	SLKQLLFPAEEDNGAGPPRDGDGVPGGGPLSPARTQEIQENLLSLEETMKQLEELEEEFCRLRPLLSQLGGNSVPQPGCT	90
18	YTHDF2	Q9Y5A9	5'	1	31	130	DDDFEPYLSPQARPNNAYTAMSDSYLPSYYSPSIGFSYSLGEAAWSTGGDTAMPYLTSYGQLSNGEPHFLPDAMFGQPGALGSTPFLGQHGFNFFPSGID	MSDSYLPSYYSPSIGFSYSLGEAAWSTGGDTAMPYLTSYGQLSNGEPHFLPDAMFGQPGA	0.6729147995714072	579	31	110	DDDFEPYLSPQARPNNAYTAMSDSYLPSYYSPSIGFSYSLGEAAWSTGGDTAMPYLTSYGQLSNGEPHFLPDAMFGQPGA	100
19	DCP1B	Q8IZD4	5'	1	401	530	AQPPQAYFNGSLPPQTVGHQAHGREQSTLPRQTLPISGSQTGSSGVISPQELLKKLQIVQQEQQLHASNRPALAAKFPVLAQSSGTGKPLESWINKTPNTEQQTPLFQVISPQRIPATAAPSLLMSPMVF	ELLKKLQIVQQEQQLHASNRPALAAKFPVL	0.8918109771727407	617	421	500	AHGREQSTLPRQTLPISGSQTGSSGVISPQELLKKLQIVQQEQQLHASNRPALAAKFPVLAQSSGTGKPLESWINKTPNT	130
20	SETD1B	Q9UPS6	5'	1	441	560	EPLAKEKPGTPPGPPPPDTNSMELGGRPTFGWSPEPCDSPGTPTLESSPAGPEKPHDSLDSRIEMLLKEQRTKLLFLREPDSDTELQMEGSPISSSSSQLSPLAPFGTNSQPGFRGPTPP	GTPTLESSPAGPEKPHDSLDSRIEMLLKEQRTKLLFLREP	2.0712015981242224	1966	441	520	EPLAKEKPGTPPGPPPPDTNSMELGGRPTFGWSPEPCDSPGTPTLESSPAGPEKPHDSLDSRIEMLLKEQRTKLLFLREP	120
23	CHERP	Q8IWX8	5'	1	451	550	HCPPWNNSHEGMWGEQRGDPGWNGQRDAPWNNQPDAAWNSQFEGPWNSQHEQPPWGGGQREPPFRMQRPPHFRGPFPPHQQHPQFNQPPHPHNFNRFPPR	GWNGQRDAPWNNQPDAAWNSQFEGPWNSQHEQPPWGGGQREPPFRMQRPPHFRGPFPPHQ	0.605476	916	471	550	GWNGQRDAPWNNQPDAAWNSQFEGPWNSQHEQPPWGGGQREPPFRMQRPPHFRGPFPPHQQHPQFNQPPHPHNFNRFPPR	100
25	CHERP	Q8IWX8	5'	3	621	730	GQPPHMRRQGPPHINHDDPSLVPNVPYFDLPAGLMAPLVKLEDHEYKPLDPKDIRLPPPMPPSERLLAAVEAFYSPPSHDRPRNSEGWEQNGLYEFFRAKMRARRRKGQE	PAGLMAPLVKLEDHEYKPLDPKDIRLPPPMPPSERLLAAVEAFYSPPSHD	2.4057053617026662	916	631	710	PPHINHDDPSLVPNVPYFDLPAGLMAPLVKLEDHEYKPLDPKDIRLPPPMPPSERLLAAVEAFYSPPSHDRPRNSEGWEQ	110
31	CSTF2	P33240	5'	1	121	210	PEDAPESISKAVASLPPEQMFELMKQMKLCVQNSPQEARNMLLQNPQLAYALLQAQVVMRIVDPEIALKILHRQTNIPTLIAGNPQPVHG	AVASLPPEQMFELMKQMKLCVQNSPQEARNMLLQNPQLAYALLQAQVVMRIVDPEIALKILHRQTNIPTL	2.311757790889625	577	131	210	AVASLPPEQMFELMKQMKLCVQNSPQEARNMLLQNPQLAYALLQAQVVMRIVDPEIALKILHRQTNIPTLIAGNPQPVHG	90
32	CSTF2	P33240	5'	2	491	577	GAVVPQGSRQVPVMQGTGMQGASIQGGSQPGGFSPGQNQVTPQDHEKAALIMQVLQLTADQIAMLPPEQRQSILILKEQIEQIQKSTGAP		3.292080034000905	577	498	577	SRQVPVMQGTGMQGASIQGGSQPGGFSPGQNQVTPQDHEKAALIMQVLQLTADQIAMLPPEQRQSILILKEQIQKSTGAP	90
41	CNOT4	O95628	5'	1	341	450	FRHPNPIPSGLPPFPSSPQTSSDWPTAPEPQSLFTSETIPVSSSTDWQAAFGFGSSKQPEDDLGFDPFDVTRKALADLIEKELSVQDQPSLSPTSLQNSSSHTTTAKGPG	QSLFTSETIPVSSSTDWQAAFGFGSSKQPEDDLGFDPFDVTRKALADLIE	3.934363440688707	575	351	430	LPPFPSSPQTSSDWPTAPEPQSLFTSETIPVSSSTDWQAAFGFGSSKQPEDDLGFDPFDVTRKALADLIEKELSVQDQPS	110
45	HSPB1	P04792	5'	1	1	90	MTERRVPFSLLRGPSWDPFRDWYPHSRLFDQAFGLPRLPEEWSQWLGGSSWPGYVRPLPPAAIESPAVAAPAYSRALSRQLSSGVSEIRH		1.7799888781655848	205	1	80	MTERRVPFSLLRGPSWDPFRDWYPHSRLFDQAFGLPRLPEEWSQWLGGSSWPGYVRPLPPAAIESPAVAAPAYSRALSRQ	90
50	CNOT2	Q9NZN8	5'	1	311	420	STDGPKFPGDKSSTTQNNNQQKKGIQVLPDGRVTNIPQGMVTDQFGMIGLLTFIRAAETDPGMVHLALGSDLTTLGLNLNSPENLYPKFASPWASSPCRPQDIDFHVPSE	GRVTNIPQGMVTDQFGMIGLLTFIRAAETDPGMVHLALGSDLTTLGLNLN	2.832082006916027	540	341	420	GRVTNIPQGMVTDQFGMIGLLTFIRAAETDPGMVHLALGSDLTTLGLNLNSPENLYPKFASPWASSPCRPQDIDFHVPSE	110
51	EIF4G3	O43432	5'	1	601	700	GDGVTFPFKPESWKPTDTEGKKQYDREFLLDFQFMPACIQKPEGLPPISDVVLDKINQPKLPMRTLDPRILPRGPDFTPAFADFGRQTPGGRGVPLLNVG	KKQYDREFLLDFQFMPACIQKPEGLPPISDVVLDKINQPKLPMRTLDPRILPRGPDFTPA	0.1179707726487422	1585	621	700	KKQYDREFLLDFQFMPACIQKPEGLPPISDVVLDKINQPKLPMRTLDPRILPRGPDFTPAFADFGRQTPGGRGVPLLNVG	100
52	HLTF	Q14527	5'	1	741	830	RKKLIRKMKLILSSGSDEECAICLDSLTVPVITHCAHVFCKPCICQVIQNEQPHAKCPLCRNDIHEDNLLECPPEELARDSEKKSDMEWT	ILSSGSDEECAICLDSLTVPVITHCAHVFCKPCICQVIQNEQPHAKCPLCRNDIHEDNLLECPPEELARD	2.313258300459993	1009	751	830	ILSSGSDEECAICLDSLTVPVITHCAHVFCKPCICQVIQNEQPHAKCPLCRNDIHEDNLLECPPEELARDSEKKSDMEWT	90
53	NANOS1	Q8WY41	5'	1	1	110	MEAFPWAPRSPRRGRAPPPMALVPSARYVSAPGPAHPQPFSSWNDYLGLATLITKAVDGEPRFGCARGGNGGGGSPPSSSSSSCCSPHTGAGPGALGPALGPPDYDEDDD		4.076306274929697	292	11	90	PRRGRAPPPMALVPSARYVSAPGPAHPQPFSSWNDYLGLATLITKAVDGEPRFGCARGGNGGGGSPPSSSSSSCCSPHTG	110
54	PRPF3	O43395	5'	1	341	440	RLRTKAQLEKLQAEISQAARKTGIHTSTRLALIAPKKELKEGDIPEIEWWDSYIIPNGFDLTEENPKREDYFGITNLVEHPAQLNPPVDNDTPVTLGVYL	KTGIHTSTRLALIAPKKELKEGDIPEIEWWDSYIIPNGFDLTEENPKREDYFGITNLVEH	0.777735	683	361	440	KTGIHTSTRLALIAPKKELKEGDIPEIEWWDSYIIPNGFDLTEENPKREDYFGITNLVEHPAQLNPPVDNDTPVTLGVYL	100
59	CHTOP	Q9Y3Y2	5'	1	1	90	MAAQSAPKVVLKSTTKMSLNERFTNMLKNKQPTPVNIRASMQQQQQLASARNRRLAQQMENRPSVQAALKLKQSLKQRLGKSNIQARLGR		4.329194369205312	248	1	80	MAAQSAPKVVLKSTTKMSLNERFTNMLKNKQPTPVNIRASMQQQQQLASARNRRLAQQMENRPSVQAALKLKQSLKQRLG	90
62	GRWD1	Q9BQ67	5'	1	211	300	AGHMGEGFALDWSPRVTGRLLTGDCQKNIHLWTPTDGGSWHVDQRPFVGHTRSVEDLQWSPTENTVFASCSADASIRIWDIRAAPSKACM	DWSPRVTGRLLTGDCQKNIHLWTPTDGGSWHVDQRPFVGHTRSVEDLQWSPTENTVFASCSADASIRIWD	0.7759311986815585	446	211	290	AGHMGEGFALDWSPRVTGRLLTGDCQKNIHLWTPTDGGSWHVDQRPFVGHTRSVEDLQWSPTENTVFASCSADASIRIWD	90
64	GANAB	Q14697	5'	1	501	600	WCWPGSAGYPDFTNPTMRAWWANMFSYDNYEGSAPNLFVWNDMNEPSVFNGPEVTMLKDAQHYGGWEHRDVHNIYGLYVHMATADGLRQRSGGMERPFVL	WANMFSYDNYEGSAPNLFVWNDMNEPSVFNGPEVTMLKDAQHYGGWEHRDVHNIYGLYVH	0.7084248128800456	944	501	580	WCWPGSAGYPDFTNPTMRAWWANMFSYDNYEGSAPNLFVWNDMNEPSVFNGPEVTMLKDAQHYGGWEHRDVHNIYGLYVH	100
67	SRP68	Q9UHB9	5'	1	211	300	FNKCKTIYEKLASAFTEEQAVLYNQRVEEISPNIRYCAYNIGDQSAINELMQMRLRSGGTEGLLAEKLEALITQTRAKQAATMSEVEWRG	LASAFTEEQAVLYNQRVEEISPNIRYCAYNIGDQSAINELMQMRLRSGGTEGLLAEKLEALITQTRAKQA	2.228524498195456	627	221	300	LASAFTEEQAVLYNQRVEEISPNIRYCAYNIGDQSAINELMQMRLRSGGTEGLLAEKLEALITQTRAKQAATMSEVEWRG	90
69	SRP68	Q9UHB9	5'	3	321	420	EAAIVQAESEETKERLFESMLSECRDAIQVVREELKPDQKQRDYILEGEPGKVSNLQYLHSYLTYIKLSTAIKRNENMAKGLQRALLQQQPEDDSKRSPR	LSECRDAIQVVREELKPDQKQRDYILEGEPGKVSNLQYLHSYLTYIKLSTAIKRNENMAK	1.0374646537252197	627	341	420	LSECRDAIQVVREELKPDQKQRDYILEGEPGKVSNLQYLHSYLTYIKLSTAIKRNENMAKGLQRALLQQQPEDDSKRSPR	100
78	DSP	P15924	5'	2	621	710	TLVIQLPGYPQHQTVTTTEITHHGTCQDVNHNKVIETNRENDKQETWMLMELQKIRRQIEHCEGRMTLKNLPLADQGSSHHITVKINELK	QHQTVTTTEITHHGTCQDVNHNKVIETNRENDKQETWMLMELQKIRRQIEHCEGRMTLKNLPLADQGSSH	-0.217961	2871	631	710	QHQTVTTTEITHHGTCQDVNHNKVIETNRENDKQETWMLMELQKIRRQIEHCEGRMTLKNLPLADQGSSHHITVKINELK	90
12	ZFP36	P26651	5'	1	1	80	MDLTAIYESLLSLSPDVPVPSDHGGTESSPGWGSSGPWSLSPSDSSPSGVTSRLPGRSTSLVEGRSCGWVPPPPGFAPLA		2.06144	326	1	80	MDLTAIYESLLSLSPDVPVPSDHGGTESSPGWGSSGPWSLSPSDSSPSGVTSRLPGRSTSLVEGRSCGWVPPPPGFAPLA	80
0	DNAJC21	Q5F1R6	3'	1	1	80	MKCHYEALGVRRDASEEELKKAYRKLALKWHPDKNLDNAAEAAEQFKLIQAAYDVLSDPQERAWYDNHREALLKGGFDGE		1.670249269002204		1	80	MKCHYEALGVRRDASEEELKKAYRKLALKWHPDKNLDNAAEAAEQFKLIQAAYDVLSDPQERAWYDNHREALLKGGFDGE	80
1	LSM14A	Q8ND56	3'	1	4	83	GTPYIGSKISLISKAEIRYEGILYTIDTENSTVALAKVRSFGTEDRPTDRPIPPRDEVFEYIIFRGSDIKDLTVCEPPKP		2.6057115479443764		4	83	GTPYIGSKISLISKAEIRYEGILYTIDTENSTVALAKVRSFGTEDRPTDRPIPPRDEVFEYIIFRGSDIKDLTVCEPPKP	80
3	LSM1	O15116	3'	1	3	82	YMPGTASLIEDIDKKHLVLLRDGRTLIGFLRSIDQFANLVLHQTVERIHVGKKYGDIPRGIFVVRGENVVLLGEIDLEKE		2.1593725215825863		3	82	YMPGTASLIEDIDKKHLVLLRDGRTLIGFLRSIDQFANLVLHQTVERIHVGKKYGDIPRGIFVVRGENVVLLGEIDLEKE	80
4	LSM4	Q9Y4Z0	3'	1	1	80	MLPLSLLKTAQNHPMLVELKNGETYNGHLVSCDNWMNINLREVICTSRDGDKFWRMPECYIRGSTIKYLRIPDEIIDMVK		3.1313959590321394		1	80	MLPLSLLKTAQNHPMLVELKNGETYNGHLVSCDNWMNINLREVICTSRDGDKFWRMPECYIRGSTIKYLRIPDEIIDMVK	80
5	RBM7	Q9Y580	3'	1	7	86	EADRTLFVGNLETKVTEELLFELFHQAGPVIKVKIPKDKDGKPKQFAFVNFKHEVSVPYAMNLLNGIKLYGRPIKIQFRS		2.615848657731425		7	86	EADRTLFVGNLETKVTEELLFELFHQAGPVIKVKIPKDKDGKPKQFAFVNFKHEVSVPYAMNLLNGIKLYGRPIKIQFRS	80
6	SNRPB	P14678	3'	1	5	84	KSSKMLQHIDYRMRCILQDGRIFIGTFKAFDKHMNLILCDCDEFRKIKPKNSKQAEREEKRVLGLVLLRGENLVSMTVEG		3.343161773934344		5	84	KSSKMLQHIDYRMRCILQDGRIFIGTFKAFDKHMNLILCDCDEFRKIKPKNSKQAEREEKRVLGLVLLRGENLVSMTVEG	80
7	SNRPD1	P62314	3'	1	1	80	MKLVRFLMKLSHETVTIELKNGTQVHGTITGVDVSMNTHLKAVKMTLKNREPVQLETLSIRGNNIRYFILPDSLPLDTLL		3.086870912235685		1	80	MKLVRFLMKLSHETVTIELKNGTQVHGTITGVDVSMNTHLKAVKMTLKNREPVQLETLSIRGNNIRYFILPDSLPLDTLL	80
8	SNRPE	P62304	3'	1	10	89	VQKVMVQPINLIFRYLQNRSRIQVWLYEQVNMRIEGCIIGFDEYMNLVLDDAEEIHSKTKSRKQLGRIMLKGDNITLLQS		0.6888677248129929		10	89	VQKVMVQPINLIFRYLQNRSRIQVWLYEQVNMRIEGCIIGFDEYMNLVLDDAEEIHSKTKSRKQLGRIMLKGDNITLLQS	80
9	SNRPN	P63162	3'	1	5	84	KSSKMLQHIDYRMRCILQDGRIFIGTFKAFDKHMNLILCDCDEFRKIKPKNAKQPEREEKRVLGLVLLRGENLVSMTVEG		2.9656232237040343		5	84	KSSKMLQHIDYRMRCILQDGRIFIGTFKAFDKHMNLILCDCDEFRKIKPKNAKQPEREEKRVLGLVLLRGENLVSMTVEG	80
10	TRIM25	Q14258	3'	1	1	80	MAELCPLAEELSCSICLEPFKEPVTTPCGHNFCGSCLNETWAVQGSPYLCPQCRAVYQARPQLHKNTVLCNVVEQFLQAD		2.46251		1	80	MAELCPLAEELSCSICLEPFKEPVTTPCGHNFCGSCLNETWAVQGSPYLCPQCRAVYQARPQLHKNTVLCNVVEQFLQAD	80
